# Experimental evolution of an RNA virus in *Caenorhabditis elegans*

**DOI:** 10.1101/2024.03.14.584948

**Authors:** Victoria G. Castiglioni, María J. Olmo-Uceda, Susana Martín, Marie-Anne Félix, Rubén González, Santiago F. Elena

**Affiliations:** Instituto de Biología Integrativa de Sistemas (CSIC-Universitat de València), Paterna, 46980 València, Spain; Institut de Biologie de l’École Normale Supérieure, CNRS, INSERM, 75005 Paris, France; Santa Fe Institute, Sant Fe, NM 87501, USA

## Abstract

The discovery of Orsay virus (OrV), the first virus infecting wild populations of *Caenorhabditis elegans*, has boosted studies of viral immunity pathways in this nematode. Considering the many advantages that *C. elegans* offers for fundamental research in host-pathogen interactions, this pathosystem has high potential to become a model system for experimental virus evolution studies. However, the evolutionary constraints operating in this pathosystem have barely been explored. Here we describe for the first time an evolution experiment of two different OrV strains in *C. elegans*. After 10 serial passages of evolution, we report slight changes in infectivity and non-synonymous mutations fixed in the evolved viral populations. In addition, we observed numerous minor variants emerging in the viral population. These minor variants were not randomly distributed along the genome but concentrated in polymorphic genomic regions. Overall, our work established the grounds for future experimental virus evolution studies using *Caenorhabditis* nematodes.

**HIGHLIGHTS:**

- *Caenorhabditis elegans*-Orsay virus is a convenient pathosystem to study virus evolution.
- The approach used to test the viral strains may interfere with the infection phenotypes observed.
- There may be specific genomic hotspots regions of nucleotide diversity important for the evolution of Orsay virus.
- The substitution rate observed for Orsay virus was low, suggesting that the two strains studied might be already well adapted to laboratory conditions.
