## Supplementary material for "Experimental evolution of an RNA virus in *Caenorhabditis elegans*": Table S1

### Sheet: Sheet1
Primer name	Sequence	Application	Note
oVG9_RNA1_qPCR_1_F	TTCCTGTCCAGGCAGTTCTA	RT-qPCR OrV	one mutation in position 12 when used against JUv2572
oVG10_RNA1_qPCR_1_R	GATGGATCTTGGCAAGCAGA	RT-qPCR OrV
oVG15_RNA2_qPCR_2_F	ACGAAGCAGTAGCCGTTAAG	RT-qPCR OrV	one mutation in position 8 when used against JUv2572
oVG16_RNA2_qPCR_2_R	GAGAACATCCTTCTCTGCGG	RT-qPCR OrV
oVG5_OrV_RNA1_3'_F	TAATACGACTCACTATAGGTTCCTGTCCAGGCAGTTCT	Standard curve
oVG6_OrV_RNA1_3'_R	GGACCTCTCCTGGGTATGTG	Standard curve
oVG7_OrV_RNA2_3'_F	TAATACGACTCACTATAGGCCTGTCAGAGTTGAGAACA	Standard curve
oVG8_OrV_RNA2_3'_R	ATAGCCGGGTATGGATAGCG	Standard curve
RNA1 1	GCCGGGCATTTTTGGCCCTAAGTGCTTTACACTCGGACCTCGTCGACATGCATT	smFISH probe against OrV RNA1
RNA1 2	GGACCTGGATCGTTCTTGTTAGCCGACGTTACACTCGGACCTCGTCGACATGCATT	smFISH probe against OrV RNA1
RNA1 3	CAATCTCGGGCATCTTGGTGTTAGCCAGTTACACTCGGACCTCGTCGACATGCATT	smFISH probe against OrV RNA1
RNA1 4	GGCGTCTGCTTTGGCCTTGCGTTCTTTTACACTCGGACCTCGTCGACATGCATT	smFISH probe against OrV RNA1
RNA1 5	GCTTCGATATTGAGCCTTGCGGTTTCCTTTACACTCGGACCTCGTCGACATGCATT	smFISH probe against OrV RNA1
RNA1 6	ACTTCGTCCATTTTGTCTTTCGTCTCGGGTTACACTCGGACCTCGTCGACATGCATT	smFISH probe against OrV RNA1
RNA1 7	ATGTACCACGGCATGTCGGTGCTAGTGTTACACTCGGACCTCGTCGACATGCATT	smFISH probe against OrV RNA1
RNA1 8	TGGTAAGCCAGTATCCGTGCGTGCTGATTACACTCGGACCTCGTCGACATGCATT	smFISH probe against OrV RNA1
RNA1 9	CTCGCGGATGGCATGCATCTCGTTGATTACACTCGGACCTCGTCGACATGCATT	smFISH probe against OrV RNA1
RNA1 10	GGCGACTGGCTCGACCTTGATCATAGTTACACTCGGACCTCGTCGACATGCATT	smFISH probe against OrV RNA1
RNA1 11	CGCGTTAACGGCGTTGGATCCAATAGAGCATTACACTCGGACCTCGTCGACATGCATT	smFISH probe against OrV RNA1
RNA1 12	CTGTCGAGCCGATAGTGAATGGCGCTCTTACACTCGGACCTCGTCGACATGCATT	smFISH probe against OrV RNA1
RNA1 13	CGATCGTGTATGACGTGCTGGCCTTCTTTACACTCGGACCTCGTCGACATGCATT	smFISH probe against OrV RNA1
RNA1 14	CCGTGGTCAAGATGATGGCGTCACCAATTTACACTCGGACCTCGTCGACATGCATT	smFISH probe against OrV RNA1
RNA1 15	TGCACCAACTCTTCGACGGAGTAGTGTTTCTTACACTCGGACCTCGTCGACATGCATT	smFISH probe against OrV RNA1
RNA1 16	GCCGGTTTTCAAGATGAACACGGGTAAGTCCTTACACTCGGACCTCGTCGACATGCATT	smFISH probe against OrV RNA1
RNA1 17	AGCTACTGGAGCTGGCAGTCCGATGATTACACTCGGACCTCGTCGACATGCATT	smFISH probe against OrV RNA1
RNA1 18	GTATCAGAACGGAGAGCGAGTATCCCGCGTTACACTCGGACCTCGTCGACATGCATT	smFISH probe against OrV RNA1
RNA1 19	GCCCTAGGGGGCCCTTTGACTGTATATTACACTCGGACCTCGTCGACATGCATT	smFISH probe against OrV RNA1
RNA1 20	CAATTCGCTTTAGCGGTCATGCTAGCTGTTACACTCGGACCTCGTCGACATGCATT	smFISH probe against OrV RNA1
RNA1 21	GCAAATGTGGCTACGCTGCCGTTTACTTTACACTCGGACCTCGTCGACATGCATT	smFISH probe against OrV RNA1
RNA1 22	TGACGGCAGGACCTAGGTACAATTGCCTTACACTCGGACCTCGTCGACATGCATT	smFISH probe against OrV RNA1
RNA2 1	TTGGAACGCTGTCATTTTACGCCATACAGTGTTACACTCGGACCTCGTCGACATGCATT	smFISH probe against OrV RNA2
RNA2 2	ACAAGGCACTCCTCTGCATGTTGATGTTTACACTCGGACCTCGTCGACATGCATT	smFISH probe against OrV RNA2
RNA2 3	TAGACAATGCCGTTTACCTGTACCGTTGGGTTACACTCGGACCTCGTCGACATGCATT	smFISH probe against OrV RNA2
RNA2 4	CCTTGATCTTAACAGTTGGCTCGTTGACGACTTACACTCGGACCTCGTCGACATGCATT	smFISH probe against OrV RNA2
RNA2 5	ATTCGAATTTCTTCTTGTGACCGAGAACATCCTTACACTCGGACCTCGTCGACATGCATT	smFISH probe against OrV RNA2
RNA2 6	TGCAGCTATGGTAGCACGTGCATACCTTACACTCGGACCTCGTCGACATGCATT	smFISH probe against OrV RNA2
RNA2 7	GTGATATCAGGATGTGGCCCACCCTGTTACACTCGGACCTCGTCGACATGCATT	smFISH probe against OrV RNA2
RNA2 8	GTGTGGTCGGCCACGATTGCCGAGATTTTACACTCGGACCTCGTCGACATGCATT	smFISH probe against OrV RNA2
RNA2 9	AGTCTGGTCACTTTCCTTGCGGAACGTGTTACACTCGGACCTCGTCGACATGCATT	smFISH probe against OrV RNA2
RNA2 10	TCAACCGTGACTGGACAGATCTGACTTGGTTACACTCGGACCTCGTCGACATGCATT	smFISH probe against OrV RNA2
RNA2 11	GTCGTTCGCAATGCATTGGCTTTAGCTACTTACACTCGGACCTCGTCGACATGCATT	smFISH probe against OrV RNA2
RNA2 12	GTTGTGTACATGGACGTCGACCATGCGAGTTACACTCGGACCTCGTCGACATGCATT	smFISH probe against OrV RNA2
RNA2 13	ACTCTCGGCAATCTCGACCTTGACTTGTTACACTCGGACCTCGTCGACATGCATT	smFISH probe against OrV RNA2
RNA2 14	ATCGGTTCGTCTTGGAATGAAACCGGGACGATTACACTCGGACCTCGTCGACATGCATT	smFISH probe against OrV RNA2
RNA2 15	GATAGCTGAAGTGAACGGAGCCGTTACGGCTTACACTCGGACCTCGTCGACATGCATT	smFISH probe against OrV RNA2
RNA2 16	GGTGTCAGGTCTTTGGGAGTCTGACCGATTTACACTCGGACCTCGTCGACATGCATT	smFISH probe against OrV RNA2
RNA2 17	CCCAAGGCGATAGGCAATGTCTGGTGTGTTACACTCGGACCTCGTCGACATGCATT	smFISH probe against OrV RNA2
RNA2 18	TATGTGTGTTGTTCTTGTTTGCGTGAGGGGACTTACACTCGGACCTCGTCGACATGCATT	smFISH probe against OrV RNA2
oVG6_OrV_RNA1_3'_R	GGACCTCTCCTGGGTATGTG	Viral genome sequencing
oVG60_OrV_RNA2_F	taaatcggttaaccgaattacttgg	Viral genome sequencing
oVG61_OrV_RNA2_R	acggccaaagaggttatagcc	Viral genome sequencing
oVG75_OrV_RNA1_F	ACAATTGTCGACTTGATACCGGT	Viral genome sequencing
