## Supplementary material for "Experimental evolution of an RNA virus in *Caenorhabditis elegans*": Table S2

### Sheet: Sheet1
RNA1							RNA2
Nucleotide position (JUv1580_vlc)	Ancestral JUv1580	aa change ancestral JUv1580 > JUv1580_vlc	JUv1580_vlc	JUv2572_vlc	aa change JUv1580_vlc > JUv2572_vlc		Nucleotide position (JUv1580_vlc)	Ancestral JUv1580	aa change ancestral JUv1580 > JUv1580_vlc	JUv1580_vlc	JUv2572_vlc	aa change JUv1580_vlc > JUv2572_vlc
23	C		U	U			28	C		C	U
36	G		G	A			150	A		A	U
207	U		U	C			240	A		A	G
249	G		G	A			247	U		U	C
256	U		U	G			265	A		A	G
397	A		A	G			349	A		A	G
444	A		A	deletion			488	A		A	G
577	A		A	C			538	G		G	A
601	U		U	C			560	A		A	G	I to V
623	A		A	G	I to V		625	U		U	C
629	U		U	A			712	U		U	C
632	G		G	A	Y to N		727	C		U	C
646	A		A	G	D to N		824	C		C	U
781	C		C	U			868	U		A	U
826	U		U	C			856	C		C	U
847	A		A	G			865	A		A	C
859	C		C	U			922	U		U	C
862	A		A	G			955	C		C	A	D to E
920	U		U	C			982	C		C	G
973	A		A	G			988	C		C	U
1006	C		C	U			1052	A		A	G	T to A
1009	A		A	C			1108	A		A	U
1076	A		A	U	S to C		1129	U		U	C
1096	C		C	U			1132	A		A	U
1102	C		C	U			1180	G		G	A
1107	U		U	C	M to T		1311	U		U	C
1108	G		G	A	M to T		1313	C		C	U	T to I
1117	U		U	C			1337	A		A	G	Q to R
1168	U		U	C			1452	C		C	U
1184	A		A	G	I to V		1464	C		C	U
1222	A		A	C			1520	U		U	C	I to T
1420	C		C	U			1653	A		A	U
1507	U		U	C			1680	C		C	U
1531	G		G	A			1689	A		A	G
1564	U		U	C			1719	C		U	U
1634	G		G	A	V to I		1776	C		C	U
1643	U		U	C			1820	C		C	U	A to V
1678	G		G	A			1837	G		G	A	D to N
1720	G		G	A			1848	U		U	C
1816	C		C	U			1893	C		C	A
1828	U		U	C			1962	A		A	G
1843	G		G	A			2017	G		G	A	V to I
1873	C		C	U			2088	A		A	G
1918	C		C	U			2100	G		G	A
1963	C		C	U			2120	A	Q to R	G	A	R to Q
2011	U		U	C			2142	C		C	A
2104	U		U	C			2145	C		C	U
2125	U		U	G	H to Q		2169	C		C	U
2140	C		C	U			2283	G		G	A
2167	U		U	C			2355	C		C	U
2174	U		U	C			2565	U		U	C
2194	C		C	U			2567	U		U	A
2257	C		C	G
2311	U		U	C
2371	C		C	U
2383	C		C	U
2443	G		G	A
2659	U		U	C
2696	G		G	A	A to T
2752	U		U	C
2869	G		G	C
2887	C		C	A
2890	A		A	G
2893	G		G	A
2904	G		G	A	R to Q
2908	U		U	C
2932	G		C	G
2935	C		C	U
2945	U		U	A	S to T
2950	C		C	G
2959	A		A	G
2989	A		A	C
3010	U		U	C
3064	C		C	U
3073	C		C	A	D to E
3133	C		C	U
3139	U		U	A
3152	C		C	U	P to S
3187	C		C	A
3199	U		U	A
3206	deletion		deletion	C	S to L
3208	G		G	C	S to L
3210	C		C	deletion	S to L
3214	U		C	C
3229	A		A	U
3240	U		U	C	L to P
3318	G		G	C	S to T
3337	U		U	G
