## Supplementary material for "Experimental evolution of an RNA virus in *Caenorhabditis elegans*": Table S3

### Sheet: Sheet1
RNA1
Nucleotide position (JUv1580_vlc)	JUv1580_vlc	JUv1580_R1	JUv1580_R2	JUv2572_vlc	JUv2572_V3	JUv2572_R3
648	A	G (Q to R)		A
880	U	C (synonymous)		U
2085	C			C	U (synonymous)
2292	C			C		U (synonymous)
2398	A	G (synonymous)		A
RNA2
Nucleotide position (JUv1580_vlc)	JUv1580_vlc	JUv1580_R1	JUv1580_R2	JUv2572_vlc	JUv2572_V3	JUv2572_R3
962	U		C (Y291H)
1050	C			C		U (T321I)
1100	G			G	A (V338M)
1108	A			U	C (no change)
1212	C			C		A (T375N)
1653	A		G (88%)	U
2568	U		C
