## Supplementary material for "Experimental evolution of an RNA virus in *Caenorhabditis elegans*": Table S4

### Sheet: Table S4
Strain	Segment	POS	REF	ALT	id_snv	QUAL	DP	AF	SB	ref-forward_counts	ref-reverse_counts	alt-forward_counts	alt-reverse_counts
JUv1580_RL1	RNA1	223	G	A	223G>A	307	26587	0.004025	2	13564	12898	52	55
JUv1580_RL1	RNA1	249	G	A	249G>A	131	27479	0.002948	22	13519	13835	53	28
JUv1580_RL1	RNA1	302	G	A	302G>A	10070	28449	0.031495	18	9716	17767	281	615
JUv1580_RL1	RNA1	310	G	C	310G>C	19240	27521	0.04938	15	9031	17086	510	849
JUv1580_RL1	RNA1	395	A	T	395A>T	65	20813	0.004853	24	4410	16291	10	91
JUv1580_RL1	RNA1	398	G	T	398G>T	99	20877	0.005317	30	4404	16354	10	101
JUv1580_RL1	RNA1	486	A	C	486A>C	159	3421	0.048232	13	72	3175	0	165
JUv1580_RL1	RNA1	648	A	G	648A>G	49314	7664	0.997129	3	4	4	4738	2904
JUv1580_RL1	RNA1	743	A	G	743A>G	532	11204	0.008658	9	6142	4947	62	35
JUv1580_RL1	RNA1	880	T	C	880T>C	49314	12844	0.998754	0	1	0	7242	5586
JUv1580_RL1	RNA1	958	T	C	958T>C	4532	17123	0.030485	0	8594	7975	269	253
JUv1580_RL1	RNA1	1033	G	A	1033G>A	246	15560	0.004949	22	8532	6946	30	47
JUv1580_RL1	RNA1	1162	T	C	1162T>C	1192	19168	0.009965	7	9579	9387	87	104
JUv1580_RL1	RNA1	1168	T	C	1168T>C	514	19334	0.006517	6	9483	9707	55	71
JUv1580_RL1	RNA1	1318	G	C	1318G>C	187	19861	0.004481	14	10175	9564	56	33
JUv1580_RL1	RNA1	1324	C	T	1324C>T	89	18656	0.003431	7	9951	8623	40	24
JUv1580_RL1	RNA1	1327	T	C	1327T>C	36102	18030	0.106267	6	8808	7281	1078	838
JUv1580_RL1	RNA1	1342	T	A	1342T>A	2581	17986	0.022518	33	9523	8021	255	150
JUv1580_RL1	RNA1	1633	T	C	1633T>C	212	24666	0.006041	0	12232	12231	76	73
JUv1580_RL1	RNA1	2026	C	T	2026C>T	70	23774	0.002818	1	11330	12348	34	33
JUv1580_RL1	RNA1	2125	T	C	2125T>C	22984	22882	0.062232	9	11297	10124	783	641
JUv1580_RL1	RNA1	2323	T	C	2323T>C	97	26233	0.002592	4	14965	11171	35	33
JUv1580_RL1	RNA1	2362	T	C	2362T>C	3730	26529	0.021109	0	16302	9603	354	206
JUv1580_RL1	RNA1	2374	A	G	2374A>G	4100	26336	0.01758	5	16091	9756	277	186
JUv1580_RL1	RNA1	2398	A	G	2398A>G	49314	27773	0.411623	2	8576	7728	6048	5384
JUv1580_RL1	RNA1	2803	T	C	2803T>C	5781	32775	0.020503	10	19741	12326	392	280
JUv1580_RL1	RNA1	2962	C	A	2962C>A	111	42956	0.0027	19	20626	22196	42	74
JUv1580_RL1	RNA1	3037	T	A	3037T>A	623	45206	0.008096	52	21201	23575	217	149
JUv1580_RL1	RNA1	3093	C	T	3093C>T	615	45443	0.004775	7	20351	24813	88	129
JUv1580_RL1	RNA1	3183	A	C	3183A>C	698	30141	0.043396	2038	8096	20225	922	386
JUv1580_RL1	RNA1	3191	A	C	3191A>C	1335	27632	0.054357	2102	7071	18624	1011	491
JUv1580_RL1	RNA1	3248	T	G	3248T>G	298	24733	0.014677	1408	4845	19506	299	64
JUv1580_RL1	RNA1	3259	A	C	3259A>C	95	24921	0.010513	1288	3985	20570	222	40
JUv1580_RL1	RNA1	3275	A	T	3275A>T	69	23654	0.005285	642	3309	20159	103	22
JUv1580_RL1	RNA1	3312	C	A	3312C>A	193	9838	0.006709	298	1842	7926	56	10
JUv1580_RL1	RNA2	165	A	C	165A>C	110	319421	0.00644	2147483647	246866	70222	534	1523
JUv1580_RL1	RNA2	175	C	T	175C>T	81	324671	0.002399	3	221055	102219	543	236
JUv1580_RL1	RNA2	275	T	G	275T>G	492	375006	0.002725	219	162898	210768	602	420
JUv1580_RL1	RNA2	287	G	A	287G>A	13332	374656	0.007044	8	161693	209981	1110	1529
JUv1580_RL1	RNA2	313	G	T	313G>T	167	360440	0.002461	723	165684	193662	153	734
JUv1580_RL1	RNA2	385	G	T	385G>T	131	305299	0.008077	36	153853	148821	1345	1121
JUv1580_RL1	RNA2	417	C	A	417C>A	79	319100	0.007255	2299	142329	174318	1807	508
JUv1580_RL1	RNA2	463	C	T	463C>T	321	345687	0.003477	3	130280	213437	442	760
JUv1580_RL1	RNA2	583	T	C	583T>C	1149	216417	0.003738	2	99586	115739	383	426
JUv1580_RL1	RNA2	597	G	A	597G>A	20687	196300	0.015273	3	99849	93149	1528	1470
JUv1580_RL1	RNA2	646	C	T	646C>T	383	232622	0.002218	21	124648	107236	308	208
JUv1580_RL1	RNA2	837	T	C	837T>C	5102	271873	0.006897	8	134453	134866	968	907
JUv1580_RL1	RNA2	904	T	C	904T>C	231	237803	0.00357	1	119327	117151	424	425
JUv1580_RL1	RNA2	931	T	A	931T>A	295	266584	0.003113	246	126423	139060	545	285
JUv1580_RL1	RNA2	1036	T	C	1036T>C	49314	281265	0.122735	0	120025	126318	16831	17690
JUv1580_RL1	RNA2	1039	C	T	1039C>T	3460	277872	0.005189	1	134394	141611	709	733
JUv1580_RL1	RNA2	1114	A	G	1114A>G	1622	290087	0.003871	1	134140	154344	528	595
JUv1580_RL1	RNA2	1317	G	T	1317G>T	70	241612	0.001966	4	91508	149534	190	285
JUv1580_RL1	RNA2	1377	A	T	1377A>T	74	217541	0.001793	19	75639	141453	112	278
JUv1580_RL1	RNA2	1464	C	T	1464C>T	49314	155737	0.080052	262	84140	58965	6710	5757
JUv1580_RL1	RNA2	1572	G	T	1572G>T	127	200647	0.005911	1159	99432	99937	973	213
JUv1580_RL1	RNA2	1600	G	C	1600G>C	799	223004	0.005036	121	109085	112548	673	450
JUv1580_RL1	RNA2	1659	C	A	1659C>A	49314	248467	0.023991	46	116138	126248	2690	3271
JUv1580_RL1	RNA2	1837	G	A	1837G>A	5961	246369	0.00634	20	151758	92752	919	643
JUv1580_RL1	RNA2	2121	A	T	2121A>T	65	301227	0.001925	15	161182	139231	285	295
JUv1580_RL1	RNA2	2154	C	T	2154C>T	7683	349506	0.005313	9	165601	181735	919	938
JUv1580_RL1	RNA2	2206	C	A	2206C>A	100	313553	0.001509	87	161891	151057	310	163
JUv1580_RL1	RNA2	2304	T	C	2304T>C	1358	273502	0.003349	13	113347	158962	412	504
JUv1580_RL2	RNA1	225	G	A	225G>A	1201	36661	0.007392	5	19709	16638	138	133
JUv1580_RL2	RNA1	302	G	A	302G>A	1646	38889	0.00936	12	13335	25109	144	220
JUv1580_RL2	RNA1	398	G	T	398G>T	105	29877	0.003983	0	5221	24519	22	97
JUv1580_RL2	RNA1	486	A	C	486A>C	150	2715	0.049355	4	63	2506	1	133
JUv1580_RL2	RNA1	550	T	C	550T>C	3238	4528	0.049912	13	1666	2622	103	123
JUv1580_RL2	RNA1	553	A	G	553A>G	556	4572	0.01706	4	1773	2711	35	43
JUv1580_RL2	RNA1	749	A	G	749A>G	140	9879	0.004656	5	5457	4364	22	24
JUv1580_RL2	RNA1	928	G	T	928G>T	11247	14983	0.051191	42	8433	5777	511	256
JUv1580_RL2	RNA1	1085	T	C	1085T>C	9122	16776	0.041786	0	8497	7555	373	328
JUv1580_RL2	RNA1	1327	T	C	1327T>C	2058	19065	0.016994	4	10411	8290	189	135
JUv1580_RL2	RNA1	1380	G	A	1380G>A	49314	19603	0.16018	23	8794	7629	1768	1372
JUv1580_RL2	RNA1	1390	T	C	1390T>C	2508	20858	0.017212	3	11154	9307	189	170
JUv1580_RL2	RNA1	1636	T	C	1636T>C	117	25213	0.004839	4	12086	12957	64	58
JUv1580_RL2	RNA1	1663	G	T	1663G>T	187	27080	0.003804	1	10963	16007	44	59
JUv1580_RL2	RNA1	1852	C	T	1852C>T	676	20936	0.006974	0	11919	8831	84	62
JUv1580_RL2	RNA1	1885	A	G	1885A>G	86	23037	0.003256	0	13245	9688	43	32
JUv1580_RL2	RNA1	2167	T	C	2167T>C	2303	26246	0.014593	3	12310	13508	190	193
JUv1580_RL2	RNA1	2182	T	C	2182T>C	224	24962	0.004767	0	12168	12626	57	62
JUv1580_RL2	RNA1	2686	C	A	2686C>A	335	23734	0.006615	36	14308	9254	118	39
JUv1580_RL2	RNA1	2761	T	C	2761T>C	380	27186	0.005665	16	17351	9630	85	69
JUv1580_RL2	RNA1	2872	T	C	2872T>C	602	36457	0.005623	3	19746	16438	118	87
JUv1580_RL2	RNA1	2877	C	A	2877C>A	1196	38130	0.006084	0	20250	17632	126	106
JUv1580_RL2	RNA1	3183	A	C	3183A>C	1158	30039	0.053331	1817	8246	19718	1049	553
JUv1580_RL2	RNA1	3191	A	C	3191A>C	1411	27707	0.055546	1791	7309	18464	996	543
JUv1580_RL2	RNA1	3192	A	C	3192A>C	75	27635	0.031807	350	7476	18603	431	448
JUv1580_RL2	RNA1	3222	A	C	3222A>C	80	25299	0.018143	521	6245	18483	273	186
JUv1580_RL2	RNA1	3240	T	G	3240T>G	398	25411	0.013852	1319	4925	20110	285	67
JUv1580_RL2	RNA1	3241	T	C	3241T>C	252	25381	0.010795	3	4871	19924	49	225
JUv1580_RL2	RNA1	3248	T	G	3248T>G	497	24687	0.01839	1854	4227	19998	367	87
JUv1580_RL2	RNA2	66	C	T	66C>T	474	115535	0.006898	19	95063	19575	633	164
JUv1580_RL2	RNA2	73	A	C	73A>C	827	125744	0.006402	10	101796	23025	676	129
JUv1580_RL2	RNA2	106	T	C	106T>C	2988	153287	0.012702	4	125598	25047	1640	307
JUv1580_RL2	RNA2	119	A	G	119A>G	3357	165236	0.008309	1	136394	27161	1139	234
JUv1580_RL2	RNA2	165	A	C	165A>C	78	205772	0.007144	2839	161395	42743	518	952
JUv1580_RL2	RNA2	235	T	A	235T>A	1731	248772	0.005604	492	125500	121629	982	412
JUv1580_RL2	RNA2	362	C	A	362C>A	68	219071	0.003465	372	117332	100846	232	527
JUv1580_RL2	RNA2	366	G	T	366G>T	67	222186	0.004379	829	114489	106524	209	764
JUv1580_RL2	RNA2	417	C	A	417C>A	230	228952	0.008098	2644	99183	127827	1539	315
JUv1580_RL2	RNA2	486	C	A	486C>A	578	209630	0.008329	1611	81363	126419	1246	500
JUv1580_RL2	RNA2	671	T	A	671T>A	132	147617	0.002981	65	88156	58850	316	124
JUv1580_RL2	RNA2	707	C	T	707C>T	612	161881	0.002885	11	90545	70696	282	185
JUv1580_RL2	RNA2	764	G	T	764G>T	6254	185372	0.007498	20	93576	90228	757	633
JUv1580_RL2	RNA2	813	T	C	813T>C	175	185503	0.002356	0	95869	88823	228	209
JUv1580_RL2	RNA2	839	G	C	839G>C	115	183012	0.002251	21	90278	92027	232	180
JUv1580_RL2	RNA2	877	T	C	877T>C	38249	164505	0.032868	3	93872	64842	3172	2235
JUv1580_RL2	RNA2	914	G	A	914G>A	848	173081	0.003085	17	87149	85226	242	292
JUv1580_RL2	RNA2	957	A	C	957A>C	234	186326	0.008249	1471	87497	97120	1224	313
JUv1580_RL2	RNA2	962	T	C	962T>C	49314	187909	0.998728	5	27	41	88157	99513
JUv1580_RL2	RNA2	1036	T	C	1036T>C	520	187050	0.003571	10	88749	97311	341	327
JUv1580_RL2	RNA2	1112	G	A	1112G>A	203	200235	0.002312	4	99417	100062	241	222
JUv1580_RL2	RNA2	1197	A	T	1197A>T	323	203032	0.002699	61	98251	104104	208	340
JUv1580_RL2	RNA2	1246	C	T	1246C>T	6355	152467	0.009307	2	78334	72450	749	670
JUv1580_RL2	RNA2	1310	C	T	1310C>T	17602	177538	0.013434	22	70074	104865	888	1497
JUv1580_RL2	RNA2	1350	T	C	1350T>C	9305	166339	0.010286	3	51885	112528	553	1158
JUv1580_RL2	RNA2	1375	G	A	1375G>A	13852	166204	0.011624	2	54526	109613	630	1302
JUv1580_RL2	RNA2	1653	A	G	1653A>G	49314	158457	0.876989	125	8693	10566	66616	72349
JUv1580_RL2	RNA2	1743	T	C	1743T>C	731	160749	0.003558	6	81423	78509	277	295
JUv1580_RL2	RNA2	1773	C	A	1773C>A	49314	160766	0.027817	42	85907	70311	2323	2149
JUv1580_RL2	RNA2	1814	A	G	1814A>G	190	160040	0.002031	1	99039	60520	206	119
JUv1580_RL2	RNA2	1827	T	C	1827T>C	262	160375	0.003897	1	99782	59554	396	229
JUv1580_RL2	RNA2	2049	G	A	2049G>A	999	210138	0.003921	1	101560	107294	394	430
JUv1580_RL2	RNA2	2190	T	A	2190T>A	2634	223256	0.007323	65	116318	104595	965	670
JUv1580_RL2	RNA2	2199	C	T	2199C>T	114	223006	0.001691	107	119953	102265	268	109
JUv1580_RL2	RNA2	2202	C	T	2202C>T	3682	220463	0.004745	3	118119	100900	553	493
JUv1580_RL2	RNA2	2206	C	A	2206C>A	279	218693	0.002126	140	116671	101212	331	134
JUv1580_RL2	RNA2	2291	A	C	2291A>C	105	186138	0.002831	9	87782	97472	268	259
JUv1580_RL2	RNA2	2346	T	C	2346T>C	175	206628	0.003112	4	52694	152923	154	489
JUv1580_RL2	RNA2	2457	T	A	2457T>A	1868	67440	0.015555	185	5539	60634	179	870
JUv1580_RL2	RNA2	2557	T	G	2557T>G	68	1185	0.007595	0	53	1119	0	9
JUv1580_RL2	RNA2	2568	T	C	2568T>C	878	26	1	0	0	0	19	7
JUv2572_10_5	RNA1	192	C	A	192C>A	70	13814	0.004633	37	8171	5563	23	41
JUv2572_10_5	RNA1	229	C	A	229C>A	70	13780	0.004499	33	7482	6228	20	42
JUv2572_10_5	RNA1	291	T	A	291T>A	23323	13660	0.112079	167	4793	7266	784	747
JUv2572_10_5	RNA1	302	G	A	302G>A	3878	14149	0.02721	20	4950	8776	114	271
JUv2572_10_5	RNA1	303	C	A	303C>A	81	14030	0.005061	33	5045	8908	12	59
JUv2572_10_5	RNA1	305	A	G	305A>G	70	13972	0.004867	24	5023	8843	13	55
JUv2572_10_5	RNA1	306	A	G	306A>G	2392	13934	0.036816	14	4746	8527	160	353
JUv2572_10_5	RNA1	317	A	G	317A>G	994	13639	0.01613	22	4375	8979	92	128
JUv2572_10_5	RNA1	364	C	A	364C>A	70	11614	0.006027	19	2384	9150	6	64
JUv2572_10_5	RNA1	374	C	A	374C>A	82	11065	0.005242	12	2047	8944	5	53
JUv2572_10_5	RNA1	395	A	T	395A>T	65	10716	0.005786	8	1594	9045	5	57
JUv2572_10_5	RNA1	419	C	A	419C>A	197	7428	0.01077	26	1376	5965	5	75
JUv2572_10_5	RNA1	421	C	A	421C>A	89	7295	0.007676	24	1248	5974	2	54
JUv2572_10_5	RNA1	423	C	A	423C>A	66	7256	0.006891	14	1259	5944	3	47
JUv2572_10_5	RNA1	473	T	C	473T>C	62	1876	0.043177	82	57	1691	17	64
JUv2572_10_5	RNA1	485	A	C	485A>C	79	914	0.061269	7	11	844	2	54
JUv2572_10_5	RNA1	623	T	C	623T>C	89	2326	0.012038	0	1536	753	18	10
JUv2572_10_5	RNA1	808	G	A	808G>A	202	5033	0.008544	0	2799	2181	24	19
JUv2572_10_5	RNA1	859	C	A	859C>A	1459	5654	0.025115	0	2765	2746	71	71
JUv2572_10_5	RNA1	1221	C	A	1221C>A	84	6226	0.006585	28	2920	3263	9	32
JUv2572_10_5	RNA1	1575	T	C	1575T>C	1458	8748	0.026406	3	4452	4026	127	104
JUv2572_10_5	RNA1	1615	C	A	1615C>A	90	9440	0.006674	75	4694	4669	10	53
JUv2572_10_5	RNA1	1620	C	A	1620C>A	133	9207	0.008798	97	4585	4528	13	68
JUv2572_10_5	RNA1	1650	A	G	1650A>G	92	8623	0.006958	0	4047	4485	28	32
JUv2572_10_5	RNA1	1655	C	A	1655C>A	109	8684	0.007024	27	3978	4633	16	45
JUv2572_10_5	RNA1	1926	C	T	1926C>T	785	9508	0.011885	0	5200	4175	62	51
JUv2572_10_5	RNA1	2085	C	T	2085C>T	49314	10481	0.991604	0	8	9	5125	5268
JUv2572_10_5	RNA1	2089	A	G	2089A>G	560	10516	0.015785	5	5072	5247	74	92
JUv2572_10_5	RNA1	2229	C	A	2229C>A	66	11779	0.003905	44	5288	6437	7	39
JUv2572_10_5	RNA1	2264	C	A	2264C>A	65	10905	0.00431	56	5550	5303	8	39
JUv2572_10_5	RNA1	2287	C	A	2287C>A	73	10835	0.004707	13	5537	5244	19	32
JUv2572_10_5	RNA1	2293	C	A	2293C>A	80	11131	0.00539	29	5675	5387	18	42
JUv2572_10_5	RNA1	2429	C	A	2429C>A	73	13115	0.004575	1	6176	6870	30	30
JUv2572_10_5	RNA1	2494	C	A	2494C>A	75	12629	0.004355	16	5624	6940	16	39
JUv2572_10_5	RNA1	2646	G	A	2646G>A	596	13481	0.007715	9	6366	6996	58	46
JUv2572_10_5	RNA1	2700	G	A	2700G>A	790	11097	0.010453	12	6539	4428	59	57
JUv2572_10_5	RNA1	2792	C	A	2792C>A	68	13714	0.003354	108	9044	4618	8	38
JUv2572_10_5	RNA1	2865	C	A	2865C>A	73	17185	0.004946	108	9168	7918	15	70
JUv2572_10_5	RNA1	2897	C	A	2897C>A	90	18139	0.004355	39	8699	9355	21	58
JUv2572_10_5	RNA1	2974	G	A	2974G>A	2399	19044	0.014073	0	8303	10459	120	148
JUv2572_10_5	RNA1	3092	C	T	3092C>T	220	18356	0.005121	4	8700	9498	40	54
JUv2572_10_5	RNA1	3141	C	A	3141C>A	70	15006	0.004265	69	7422	7508	11	53
JUv2572_10_5	RNA1	3157	G	A	3157G>A	77	14865	0.003296	10	6570	8231	28	21
JUv2572_10_5	RNA1	3182	A	C	3182A>C	86	14851	0.022423	181	5383	9112	205	128
JUv2572_10_5	RNA1	3209	T	G	3209T>G	88	12392	0.019529	208	3876	8225	151	91
JUv2572_10_5	RNA1	3210	G	A	3210G>A	287	12342	0.011911	3	3978	8163	53	94
JUv2572_10_5	RNA1	3251	C	A	3251C>A	79	10613	0.005559	13	1962	8583	5	54
JUv2572_10_5	RNA1	3263	C	A	3263C>A	81	10917	0.006504	3	1662	9172	8	63
JUv2572_10_5	RNA1	3386	T	A	3386T>A	86	933	0.008574	0	22	902	0	8
JUv2572_10_5	RNA2	140	C	A	140C>A	74	43598	0.002959	66	36436	7009	84	45
JUv2572_10_5	RNA2	141	C	A	141C>A	183	43927	0.005099	123	36641	7031	143	81
JUv2572_10_5	RNA2	142	C	A	142C>A	143	44043	0.004178	138	36686	7146	110	74
JUv2572_10_5	RNA2	144	C	A	144C>A	111	44432	0.003466	661	37006	7249	31	123
JUv2572_10_5	RNA2	147	C	A	147C>A	80	44904	0.003207	78	37298	7409	92	52
JUv2572_10_5	RNA2	151	C	A	151C>A	169	45357	0.003395	190	37591	7601	79	75
JUv2572_10_5	RNA2	155	C	A	155C>A	88	45630	0.003419	82	37728	7711	99	57
JUv2572_10_5	RNA2	160	C	A	160C>A	85	46157	0.003575	108	37695	8255	98	67
JUv2572_10_5	RNA2	167	C	A	167C>A	125	45736	0.004023	5	33997	11540	131	53
JUv2572_10_5	RNA2	168	C	A	168C>A	183	45776	0.005986	15	33869	11596	220	54
JUv2572_10_5	RNA2	175	C	A	175C>A	112	47692	0.003669	32	31529	15956	94	81
JUv2572_10_5	RNA2	177	C	A	177C>A	76	47497	0.003284	144	30245	17045	51	105
JUv2572_10_5	RNA2	185	C	A	185C>A	143	45457	0.004202	148	27214	18030	60	131
JUv2572_10_5	RNA2	186	C	T	186C>T	593	45238	0.00714	11	26706	18009	177	146
JUv2572_10_5	RNA2	188	G	A	188G>A	1722	45678	0.010224	5	25397	19671	275	192
JUv2572_10_5	RNA2	192	C	A	192C>A	422	47130	0.006387	205	25571	21227	83	218
JUv2572_10_5	RNA2	198	C	A	198C>A	325	45017	0.005953	121	23441	21252	82	186
JUv2572_10_5	RNA2	199	C	A	199C>A	621	45247	0.007581	286	23466	21403	77	266
JUv2572_10_5	RNA2	204	C	A	204C>A	340	48628	0.006231	121	25088	23161	95	208
JUv2572_10_5	RNA2	209	C	A	209C>A	247	51418	0.004998	113	26473	24637	78	179
JUv2572_10_5	RNA2	213	C	A	213C>A	115	50723	0.003273	47	25581	24953	56	110
JUv2572_10_5	RNA2	216	C	A	216C>A	201	51774	0.004906	304	25888	25560	39	215
JUv2572_10_5	RNA2	222	C	A	222C>A	130	51662	0.003639	168	25045	26410	35	153
JUv2572_10_5	RNA2	228	C	A	228C>A	76	51950	0.002791	44	24912	26847	45	100
JUv2572_10_5	RNA2	232	C	A	232C>A	144	55465	0.004886	147	26419	28664	66	205
JUv2572_10_5	RNA2	247	C	A	247C>A	147	55310	0.003471	3	26717	28324	88	104
JUv2572_10_5	RNA2	251	C	A	251C>A	268	54730	0.004385	128	26375	28076	60	180
JUv2572_10_5	RNA2	262	C	A	262C>A	164	56184	0.004094	41	29225	26671	90	140
JUv2572_10_5	RNA2	273	C	A	273C>A	80	57283	0.002653	12	27780	29329	62	90
JUv2572_10_5	RNA2	276	C	A	276C>A	149	57146	0.003272	96	27300	29617	47	140
JUv2572_10_5	RNA2	301	C	A	301C>A	63	60491	0.003091	117	28978	31203	43	144
JUv2572_10_5	RNA2	311	C	A	311C>A	69	56585	0.003375	39	29231	27109	126	65
JUv2572_10_5	RNA2	312	C	A	312C>A	150	56609	0.003427	36	29387	26998	75	119
JUv2572_10_5	RNA2	321	C	A	321C>A	149	51835	0.003704	25	29514	22101	89	103
JUv2572_10_5	RNA2	330	C	A	330C>A	138	49928	0.003886	10	30918	18754	109	85
JUv2572_10_5	RNA2	331	C	A	331C>A	341	50469	0.004954	461	31590	18586	46	204
JUv2572_10_5	RNA2	345	C	A	345C>A	130	48782	0.003095	296	29816	18789	24	127
JUv2572_10_5	RNA2	351	C	A	351C>A	74	46730	0.002654	97	28736	17833	41	83
JUv2572_10_5	RNA2	357	C	A	357C>A	78	46831	0.003395	328	29391	17205	26	133
JUv2572_10_5	RNA2	362	C	A	362C>A	355	50003	0.00552	335	30272	19418	68	208
JUv2572_10_5	RNA2	365	C	A	365C>A	167	50759	0.004058	272	30072	20425	45	161
JUv2572_10_5	RNA2	366	G	T	366G>T	89	51341	0.003603	160	29917	21199	52	133
JUv2572_10_5	RNA2	378	G	A	378G>A	1615	52067	0.008278	0	28625	22905	242	189
JUv2572_10_5	RNA2	392	C	A	392C>A	127	53722	0.006571	112	29497	23688	131	222
JUv2572_10_5	RNA2	397	C	A	397C>A	343	53962	0.013232	0	28541	24614	386	328
JUv2572_10_5	RNA2	403	C	A	403C>A	368	52992	0.006322	334	26737	25868	62	273
JUv2572_10_5	RNA2	411	C	A	411C>A	377	50378	0.008655	382	26556	23312	98	338
JUv2572_10_5	RNA2	414	C	A	414C>A	223	50048	0.01063	382	26179	23282	427	105
JUv2572_10_5	RNA2	417	C	A	417C>A	305	55683	0.009177	11	26343	28783	265	246
JUv2572_10_5	RNA2	439	C	A	439C>A	83	57644	0.003418	119	25592	31791	40	157
JUv2572_10_5	RNA2	445	C	A	445C>A	1021	60664	0.015231	1335	25213	34443	758	166
JUv2572_10_5	RNA2	448	C	A	448C>A	94	59926	0.006191	395	24779	34712	281	90
JUv2572_10_5	RNA2	457	C	A	457C>A	64	61581	0.002582	26	23900	37486	81	78
JUv2572_10_5	RNA2	463	C	A	463C>A	147	61799	0.004353	9	23598	37872	116	153
JUv2572_10_5	RNA2	466	C	A	466C>A	184	61852	0.006192	45	23466	37945	187	196
JUv2572_10_5	RNA2	474	C	A	474C>A	156	59200	0.005068	51	21843	36982	150	150
JUv2572_10_5	RNA2	475	C	A	475C>A	116	59074	0.002979	18	21910	36952	50	126
JUv2572_10_5	RNA2	486	C	A	486C>A	474	54170	0.00899	298	20524	33128	313	174
JUv2572_10_5	RNA2	491	C	A	491C>A	553	53790	0.009295	307	20842	32414	326	174
JUv2572_10_5	RNA2	492	C	A	492C>A	69	53833	0.003139	10	21198	32426	78	91
JUv2572_10_5	RNA2	496	C	A	496C>A	901	53152	0.011646	528	20449	32027	432	187
JUv2572_10_5	RNA2	504	C	A	504C>A	455	47210	0.008663	242	18053	28697	262	147
JUv2572_10_5	RNA2	508	C	A	508C>A	275	45730	0.006079	505	17893	27542	232	46
JUv2572_10_5	RNA2	516	C	A	516C>A	139	46763	0.004683	5	16908	29570	72	147
JUv2572_10_5	RNA2	520	C	A	520C>A	75	45716	0.002866	168	15904	29614	94	37
JUv2572_10_5	RNA2	528	C	A	528C>A	180	48194	0.004316	35	15132	32785	42	166
JUv2572_10_5	RNA2	540	C	A	540C>A	136	48300	0.003582	56	14875	33212	26	147
JUv2572_10_5	RNA2	548	C	A	548C>A	92	50008	0.003559	8	16810	32979	51	127
JUv2572_10_5	RNA2	564	C	A	564C>A	75	42228	0.003742	40	16417	25616	38	120
JUv2572_10_5	RNA2	565	C	A	565C>A	114	42014	0.004522	86	16250	25542	35	155
JUv2572_10_5	RNA2	574	C	A	574C>A	65	43355	0.003621	71	15981	27177	27	130
JUv2572_10_5	RNA2	603	C	A	603C>A	79	34087	0.003227	21	16481	17465	39	71
JUv2572_10_5	RNA2	604	C	A	604C>A	72	34457	0.002902	51	16896	17447	27	73
JUv2572_10_5	RNA2	614	C	A	614C>A	78	34515	0.00339	35	17242	17128	39	78
JUv2572_10_5	RNA2	659	C	A	659C>A	68	35466	0.003553	6	18387	16934	59	67
JUv2572_10_5	RNA2	688	C	A	688C>A	70	32703	0.004312	186	18053	14456	26	115
JUv2572_10_5	RNA2	712	C	A	712C>A	66	34360	0.002503	125	20108	14142	17	69
JUv2572_10_5	RNA2	717	C	A	717C>A	112	34515	0.003564	45	19908	14428	48	75
JUv2572_10_5	RNA2	724	C	A	724C>A	77	36172	0.00282	85	19407	16645	25	77
JUv2572_10_5	RNA2	765	C	A	765C>A	69	38749	0.002916	51	20422	18154	36	77
JUv2572_10_5	RNA2	781	C	A	781C>A	88	42338	0.003378	89	20574	21583	34	109
JUv2572_10_5	RNA2	798	C	A	798C>A	86	40147	0.003138	29	21333	18656	49	77
JUv2572_10_5	RNA2	801	C	A	801C>A	138	40506	0.003456	180	21644	18693	24	116
JUv2572_10_5	RNA2	813	T	C	813T>C	771	40737	0.007757	1	20183	20102	162	154
JUv2572_10_5	RNA2	837	T	C	837T>C	77	40869	0.004258	2	19920	20652	89	85
JUv2572_10_5	RNA2	848	C	A	848C>A	63	39286	0.002647	41	18106	21054	28	76
JUv2572_10_5	RNA2	849	C	A	849C>A	100	39363	0.003836	31	18145	21033	49	102
JUv2572_10_5	RNA2	871	C	A	871C>A	79	36396	0.002995	82	19382	16896	28	81
JUv2572_10_5	RNA2	889	C	A	889C>A	72	34249	0.003153	43	16459	17623	31	77
JUv2572_10_5	RNA2	896	C	A	896C>A	141	34977	0.004489	9	16677	18067	65	92
JUv2572_10_5	RNA2	929	C	A	929C>A	87	35053	0.004108	98	16047	18830	29	115
JUv2572_10_5	RNA2	943	C	A	943C>A	81	35690	0.003334	89	15772	19770	21	98
JUv2572_10_5	RNA2	952	C	A	952C>A	63	35516	0.003407	62	16950	18431	31	90
JUv2572_10_5	RNA2	970	C	A	970C>A	107	34378	0.003694	12	16750	17480	51	76
JUv2572_10_5	RNA2	978	C	A	978C>A	79	33063	0.003266	100	16456	16470	21	87
JUv2572_10_5	RNA2	984	A	G	984A>G	261	32548	0.007896	10	15971	16184	142	115
JUv2572_10_5	RNA2	990	G	A	990G>A	743	32292	0.006658	1	16216	15809	111	104
JUv2572_10_5	RNA2	993	C	A	993C>A	76	33387	0.004043	62	16982	16240	40	95
JUv2572_10_5	RNA2	1038	C	A	1038C>A	210	35544	0.004698	111	16009	19331	33	134
JUv2572_10_5	RNA2	1059	C	A	1059C>A	102	33921	0.003331	113	15934	17856	18	95
JUv2572_10_5	RNA2	1063	C	A	1063C>A	132	35693	0.00353	81	16250	19299	26	100
JUv2572_10_5	RNA2	1067	C	A	1067C>A	159	36041	0.004745	85	16556	19285	41	130
JUv2572_10_5	RNA2	1076	C	A	1076C>A	97	31254	0.005087	18	15563	15482	64	95
JUv2572_10_5	RNA2	1077	C	A	1077C>A	105	31221	0.003972	50	15462	15622	37	87
JUv2572_10_5	RNA2	1081	C	A	1081C>A	62	32662	0.003705	6	16001	16524	52	69
JUv2572_10_5	RNA2	1093	G	C	1093G>C	231	33708	0.003471	12	15766	17798	66	51
JUv2572_10_5	RNA2	1100	G	A	1100G>A	49314	34328	0.997349	14	7	1	16400	17837
JUv2572_10_5	RNA2	1108	T	C	1108T>C	49314	35205	0.996563	9	5	14	16336	18748
JUv2572_10_5	RNA2	1110	C	A	1110C>A	77	35246	0.003461	57	16405	18689	31	91
JUv2572_10_5	RNA2	1111	C	A	1111C>A	104	35124	0.003787	53	16276	18696	36	97
JUv2572_10_5	RNA2	1122	C	A	1122C>A	157	35359	0.004666	53	16492	18669	48	117
JUv2572_10_5	RNA2	1128	C	A	1128C>A	143	35825	0.004857	193	17381	18237	27	147
JUv2572_10_5	RNA2	1134	C	A	1134C>A	67	34575	0.002921	8	16679	17782	41	60
JUv2572_10_5	RNA2	1150	C	A	1150C>A	95	32935	0.00331	84	16994	15808	26	83
JUv2572_10_5	RNA2	1153	G	A	1153G>A	1580	32878	0.00952	0	17119	15393	166	147
JUv2572_10_5	RNA2	1159	C	A	1159C>A	124	33971	0.004268	60	18326	15478	49	96
JUv2572_10_5	RNA2	1174	C	A	1174C>A	83	33576	0.003187	18	18705	14754	47	60
JUv2572_10_5	RNA2	1178	C	A	1178C>A	98	37593	0.004469	26	19590	17795	68	100
JUv2572_10_5	RNA2	1189	C	A	1189C>A	79	38846	0.003269	33	20071	18629	46	81
JUv2572_10_5	RNA2	1190	C	A	1190C>A	90	38777	0.003791	120	19892	18717	118	29
JUv2572_10_5	RNA2	1213	C	A	1213C>A	78	34989	0.003315	36	19828	15017	46	70
JUv2572_10_5	RNA2	1226	C	A	1226C>A	95	30566	0.003501	58	18380	12064	88	19
JUv2572_10_5	RNA2	1235	C	A	1235C>A	111	30239	0.003142	79	18308	11815	30	65
JUv2572_10_5	RNA2	1282	C	A	1283C>A	76	35837	0.00293	2	15889	19811	50	55
JUv2572_10_5	RNA2	1295	C	A	1296C>A	166	33863	0.005168	99	14852	18790	36	139
JUv2572_10_5	RNA2	1310	C	A	1311C>A	160	33501	0.004806	68	14604	18702	38	123
JUv2572_10_5	RNA2	1312	A	C	1313A>C	2233	33964	0.016194	23	14032	19348	265	285
JUv2572_10_5	RNA2	1323	C	A	1324C>A	175	30017	0.00513	12	13378	16457	57	97
JUv2572_10_5	RNA2	1335	C	A	1336C>A	66	32774	0.003753	47	13181	19432	27	96
JUv2572_10_5	RNA2	1336	C	A	1337C>A	91	32776	0.00421	21	13148	19456	40	98
JUv2572_10_5	RNA2	1354	G	A	1355G>A	6800	32490	0.018436	3	11623	20241	227	372
JUv2572_10_5	RNA2	1364	C	A	1365C>A	181	32844	0.004719	85	12230	20436	24	131
JUv2572_10_5	RNA2	1385	C	A	1386C>A	62	29563	0.00318	35	12271	17153	22	72
JUv2572_10_5	RNA2	1433	C	A	1434C>A	72	27124	0.003502	49	13450	13543	26	69
JUv2572_10_5	RNA2	1528	C	A	1529C>A	135	31145	0.00488	77	15573	15392	42	110
JUv2572_10_5	RNA2	1542	C	A	1543C>A	76	29642	0.004554	7	15100	14354	61	74
JUv2572_10_5	RNA2	1552	C	A	1553C>A	221	28863	0.006964	87	15038	13588	63	138
JUv2572_10_5	RNA2	1575	C	A	1576C>A	131	26626	0.007136	3	13639	12758	104	86
JUv2572_10_5	RNA2	1593	C	A	1594C>A	141	29168	0.006103	7	14572	14391	99	79
JUv2572_10_5	RNA2	1599	C	A	1600C>A	121	29733	0.005381	77	14699	14836	44	116
JUv2572_10_5	RNA2	1608	C	A	1609C>A	146	29612	0.004998	106	14937	14490	35	113
JUv2572_10_5	RNA2	1612	C	A	1613C>A	100	29637	0.003948	18	14959	14525	46	71
JUv2572_10_5	RNA2	1617	C	A	1618C>A	220	29527	0.005893	164	15098	14227	35	139
JUv2572_10_5	RNA2	1623	C	A	1624C>A	97	28277	0.004562	14	14193	13931	53	76
JUv2572_10_5	RNA2	1629	C	A	1630C>A	77	28077	0.004131	72	13984	13952	29	87
JUv2572_10_5	RNA2	1632	C	A	1633C>A	117	30014	0.005631	144	14145	15629	31	138
JUv2572_10_5	RNA2	1647	C	A	1648C>A	63	30677	0.003032	31	14955	15612	29	64
JUv2572_10_5	RNA2	1652	C	A	1653C>A	62	31862	0.002762	3	14870	16888	45	43
JUv2572_10_5	RNA2	1658	C	A	1659C>A	123	32358	0.004759	54	15158	17020	44	110
JUv2572_10_5	RNA2	1659	C	A	1660C>A	259	32194	0.006585	211	15026	16936	33	179
JUv2572_10_5	RNA2	1683	C	A	1684C>A	116	31400	0.003535	77	15281	15997	25	86
JUv2572_10_5	RNA2	1697	T	C	1698T>C	179	29482	0.005088	11	15254	14009	67	83
JUv2572_10_5	RNA2	1699	C	A	1700C>A	142	29286	0.006112	26	15068	13993	72	107
JUv2572_10_5	RNA2	1705	C	A	1706C>A	146	31009	0.005192	156	16101	14704	33	128
JUv2572_10_5	RNA2	1713	C	A	1714C>A	75	31133	0.003244	20	15512	15502	37	64
JUv2572_10_5	RNA2	1721	C	A	1722C>A	87	30700	0.004039	4	14780	15760	54	70
JUv2572_10_5	RNA2	1722	C	A	1723C>A	121	30057	0.003959	1	14284	15633	54	65
JUv2572_10_5	RNA2	1740	C	A	1741C>A	82	30749	0.003285	46	14554	16080	27	74
JUv2572_10_5	RNA2	1746	C	A	1747C>A	64	31611	0.003163	83	15252	16216	20	80
JUv2572_10_5	RNA2	1758	C	A	1759C>A	129	30995	0.004291	42	14381	16463	39	94
JUv2572_10_5	RNA2	1767	C	A	1768C>A	97	32580	0.003622	59	15967	16462	32	86
JUv2572_10_5	RNA2	1770	C	A	1771C>A	136	32289	0.003995	141	15846	16295	21	108
JUv2572_10_5	RNA2	1780	C	A	1781C>A	166	30901	0.005275	60	15551	15155	51	112
JUv2572_10_5	RNA2	1788	T	C	1789T>C	1424	31582	0.013489	8	15072	15957	223	203
JUv2572_10_5	RNA2	1801	C	A	1802C>A	88	29056	0.003545	7	16386	12542	51	52
JUv2572_10_5	RNA2	1812	C	A	1813C>A	95	29670	0.003269	95	17066	12497	25	72
JUv2572_10_5	RNA2	1831	C	A	1832C>A	94	30452	0.004302	47	17784	12525	52	79
JUv2572_10_5	RNA2	1864	C	A	1865C>A	62	31767	0.003211	9	18459	13199	68	34
JUv2572_10_5	RNA2	1889	C	A	1890C>A	112	28643	0.003631	7	17284	11244	56	48
JUv2572_10_5	RNA2	1902	C	A	1903C>A	91	33622	0.003837	5	17593	15881	74	55
JUv2572_10_5	RNA2	1903	C	A	1904C>A	127	33746	0.004682	149	17714	15837	34	124
JUv2572_10_5	RNA2	1932	C	A	1933C>A	152	31096	0.00447	53	16986	13942	49	90
JUv2572_10_5	RNA2	1954	C	A	1955C>A	134	33131	0.004497	20	15586	17362	54	95
JUv2572_10_5	RNA2	1974	C	A	1975C>A	75	36651	0.003192	75	15455	21050	21	96
JUv2572_10_5	RNA2	1980	C	A	1981C>A	93	37696	0.003104	58	16134	21427	25	92
JUv2572_10_5	RNA2	1989	C	A	1990C>A	91	37346	0.002892	67	16209	21003	21	87
JUv2572_10_5	RNA2	1994	C	A	1995C>A	90	34602	0.00315	31	15954	18497	33	76
JUv2572_10_5	RNA2	2000	C	A	2001C>A	104	32791	0.003629	11	15668	16981	47	72
JUv2572_10_5	RNA2	2001	C	A	2002C>A	80	32574	0.002947	84	15544	16920	18	78
JUv2572_10_5	RNA2	2004	C	A	2005C>A	73	32655	0.002817	94	15635	16905	15	77
JUv2572_10_5	RNA2	2005	C	A	2006C>A	126	32910	0.00474	73	15648	17071	41	115
JUv2572_10_5	RNA2	2006	C	A	2007C>A	97	32885	0.002858	43	15648	17122	25	69
JUv2572_10_5	RNA2	2042	C	A	2043C>A	85	32536	0.00335	17	15730	16675	40	69
JUv2572_10_5	RNA2	2083	C	A	2084C>A	115	32421	0.004102	0	16873	15363	68	65
JUv2572_10_5	RNA2	2118	C	A	2119C>A	185	33351	0.004977	61	19847	13307	67	99
JUv2572_10_5	RNA2	2161	C	A	2162C>A	89	42582	0.003029	1	23909	18526	71	58
JUv2572_10_5	RNA2	2177	C	A	2178C>A	79	40909	0.002836	24	23826	16951	52	64
JUv2572_10_5	RNA2	2206	C	A	2207C>A	90	39863	0.002584	11	24394	15338	54	49
JUv2572_10_5	RNA2	2268	C	A	2269C>A	90	39643	0.003178	71	21046	18421	37	89
JUv2572_10_5	RNA2	2274	C	A	2275C>A	100	37348	0.00332	103	19517	17667	29	95
JUv2572_10_5	RNA2	2280	C	A	2281C>A	92	35506	0.003746	167	19063	16226	24	109
JUv2572_10_5	RNA2	2361	C	A	2362C>A	193	39161	0.004418	14	6620	32105	19	154
JUv2572_10_5	RNA2	2361	C	T	2362C>T	587	39161	0.006563	12	6620	32105	32	225
JUv2572_10_5	RNA2	2369	C	A	2370C>A	83	37324	0.002733	21	6132	31060	7	95
JUv2572_10_5	RNA2	2372	C	A	2373C>A	91	36550	0.002599	2	5915	30517	13	82
JUv2572_10_5	RNA2	2391	C	A	2392C>A	118	32008	0.003687	27	4736	26998	6	112
JUv2572_10_5	RNA2	2391	C	T	2392C>T	254	32008	0.004749	3	4736	26998	19	133
JUv2572_10_5	RNA2	2401	A	C	2402A>C	817	30044	0.010318	9	4226	25466	34	276
JUv2572_10_5	RNA2	2416	C	A	2417C>A	82	27121	0.003687	8	2687	24316	5	95
JUv2572_10_5	RNA2	2443	C	T	2444C>T	621	19763	0.007185	1	1307	18288	8	134
JUv2572_RL3	RNA1	241	G	A	242G>A	135	17063	0.003868	0	8518	8465	33	33
JUv2572_RL3	RNA1	258	A	G	259A>G	68	16257	0.003752	19	7968	8210	20	41
JUv2572_RL3	RNA1	279	C	T	280C>T	2169	17505	0.015081	0	6503	10716	101	163
JUv2572_RL3	RNA1	301	G	A	302G>A	4079	17192	0.025477	8	5421	11301	157	281
JUv2572_RL3	RNA1	348	G	A	349G>A	153	13895	0.00439	1	3748	10060	15	46
JUv2572_RL3	RNA1	551	A	G	552A>G	121	1654	0.013301	12	794	833	6	16
JUv2572_RL3	RNA1	693	G	A	694G>A	74	4413	0.005438	5	3068	1320	14	10
JUv2572_RL3	RNA1	827	T	C	828T>C	414	6726	0.01457	3	3421	3187	55	43
JUv2572_RL3	RNA1	1083	T	A	1084T>A	7070	8176	0.057241	5	4171	3529	265	203
JUv2572_RL3	RNA1	1223	A	G	1224A>G	312	7852	0.012736	2	3527	4209	49	51
JUv2572_RL3	RNA1	1324	T	C	1325T>C	64	7761	0.008246	5	4219	3447	31	33
JUv2572_RL3	RNA1	1812	G	A	1813G>A	381	10668	0.007874	0	5787	4783	45	39
JUv2572_RL3	RNA1	2126	C	T	2127C>T	195	11799	0.005339	34	5990	5738	18	45
JUv2572_RL3	RNA1	2231	C	T	2232C>T	801	11790	0.01145	5	5330	6308	55	80
JUv2572_RL3	RNA1	2291	C	T	2292C>T	49314	11065	0.998373	9	0	3	5718	5329
JUv2572_RL3	RNA1	2408	A	G	2409A>G	413	14054	0.011669	8	7254	6606	76	88
JUv2572_RL3	RNA1	2709	A	T	2710A>T	69	14181	0.004443	11	8518	5586	31	32
JUv2572_RL3	RNA1	2876	T	C	2877T>C	2757	20999	0.018429	10	10687	9894	184	203
JUv2572_RL3	RNA1	2941	T	C	2942T>C	63	21014	0.002522	5	8978	11973	27	26
JUv2572_RL3	RNA1	3181	A	C	3182A>C	64	15368	0.017374	44	5547	9532	66	201
JUv2572_RL3	RNA1	3213	A	G	3214A>G	69	11938	0.009466	3	3850	7918	33	80
JUv2572_RL3	RNA1	3293	C	T	3294C>T	21242	8858	0.118537	2	838	6962	119	931
JUv2572_RL3	RNA1	3385	T	A	3386T>A	145	942	0.014862	4	32	893	1	13
JUv2572_RL3	RNA2	220	T	C	221T>C	34174	55222	0.045362	48	25012	27634	1079	1426
JUv2572_RL3	RNA2	391	C	T	392C>T	594	50062	0.012245	9	25606	23508	300	313
JUv2572_RL3	RNA2	714	T	C	715T>C	49314	36055	0.117515	8	17867	13903	2332	1905
JUv2572_RL3	RNA2	903	T	C	904T>C	184	32780	0.003783	8	15183	17441	66	58
JUv2572_RL3	RNA2	975	G	A	976G>A	1076	31932	0.007015	6	16370	15306	106	118
JUv2572_RL3	RNA2	1049	C	T	1050C>T	49314	33441	0.997339	0	1	2	15357	17995
JUv2572_RL3	RNA2	1104	T	A	1105T>A	139	34597	0.002457	23	15740	18751	52	33
JUv2572_RL3	RNA2	1211	C	A	1212C>A	49314	32351	0.23752	0	14185	10461	4430	3254
JUv2572_RL3	RNA2	1225	C	A	1226C>A	81	29093	0.002819	7	17627	11374	56	26
JUv2572_RL3	RNA2	1530	T	C	1531T>C	402	32472	0.016414	3	15209	16538	265	268
JUv2572_RL3	RNA2	1866	G	A	1867G>A	816	27620	0.007567	14	15377	11999	102	107
JUv2572_RL3	RNA2	2308	A	T	2309A>T	30498	35867	0.067583	0	12827	20540	927	1497
JUv2572_RL3	RNA2	2337	T	C	2338T>C	354	38836	0.003759	7	11105	27540	34	112
JUv2572_RL3	RNA2	2512	A	G	2513A>G	4540	1780	0.126966	14	60	1490	16	210
